# Mating Strategies of Invasive Versus Indigenous Crayfish: Multiple Paternity as Driver for Invasion Success?

**DOI:** 10.1101/2021.05.28.445155

**Authors:** Caterina Francesconi, Mălina Pîrvu, Anne Schrimpf, Ralf Schulz, Lucian Pârvulescu, Kathrin Theissinger

**Author notes:** Authors having equal contribution (Lucian Pârvulescu, Kathrin Theissinger). Corresponding author: Kathrin Theissinger.

## Abstract

The invasive spiny-cheek crayfish (*Faxonius limosus*) has been able to colonize many European waterbodies since its first introduction into Europe, threatening the indigenous crayfish fauna. *Faxonius limosus*’ remarkable reproductive plasticity has been suggested as an important factor contributing to this species’ alarming invasiveness. This is the first study comparing the reproductive strategies of an invasive (*F. limosus*) and a sympatric indigenous crayfish (*Pontastacus leptodactylus*). We investigated if and how parthenogenesis and multiple paternity contribute to the invasion process in the River Danube. Using microsatellites, we genotyped the offspring and their mothers of 11 clutches of *F. limosus* and 18 clutches of *P. leptodactylus*. While no parthenogenesis has been found in *F. limosus*’ populations, multiple paternity has been detected for the first time in both species, with comparable incidence. The results of the study indicate that multiple paternity does not play a dominant role in *F. limosus*’ successful colonization of the Danube. However, the presented results have to be regarded as pilot study, with a limited number of samples and loci investigated. Given the relevance of mating system knowledge for management measures, future studies with larger sample number could provide precious contributions to the conservation actions.
