## Supplementary material for "Mating Strategies of Invasive Versus Indigenous Crayfish: Multiple Paternity as Driver for Invasion Success?": S1 Appendix

### Sheet: F. limosus
Mating strategies of invasive versus indigenous crayfish: multiple paternity as driver for invasion success? Caterina Francesconi1, Mălina Pîrvu2, Anne Schrimpf1, Ralf Schulz1, Lucian Pârvulescu2+, Kathrin Theissinger1+ 1 Institute for Environmental Sciences, University of Koblenz-Landau, Fortstrasse 7, 76829 Landau, Germany 2 Department of Biology-Chemistry, Faculty of Chemistry, Biology, Geogra…
					Raw microsatellites data
The table reports the genotype of the samples used for the paternity analysis. The genotype of the mother, when present, is in red. Each clutch is named after the code of the mother.
Missing data are signaled by **
DATASET	LOCUS →	3.1		2.12		PclG_08		PclG_02		PclG_26		PclG_37
CLUTCH↓	SAMPLE ↓
FL0001	FL0001	327	327	160	160	169	193	202	202	271	271	147	191
	FL0003	301	327	160	160	169	169	202	202	271	281	119	191
	FL0004	301	327	160	160	169	193	202	202	271	271	191	191
	FL0005	327	327	160	160	169	193	202	202	271	271	147	163
	FL0006	327	327	160	160	169	193	202	202	271	281	147	147
	FL0008	327	327	160	160	169	193	202	202	271	271	147	163
	FL0010	301	327	160	160	169	193	202	202	271	279	147	191
	FL0011	301	327	160	160	169	193	202	202	271	271	147	147
	FL0012	301	327	160	160	193	193	202	202	271	279	119	147
	FL0013	301	327	160	160	169	193	202	202	271	271	147	191
	FL0014	297	327	160	160	169	169	202	202	271	271	147	163
	FL0015	297	327	160	160	169	169	202	202	271	281	147	147
FL0036	FL0036	301	327	160	160	169	193	202	202	271	279	119	147
	FL0037	297	327	160	160	169	193	202	202	271	281	119	159
	FL0038	301	327	160	160	169	169	202	202	271	271	119	159
	FL0039	297	301	160	160	169	193	202	202	271	279	119	191
	FL0040	301	301	160	160	169	193	202	202	271	271	119	163
	FL0041	301	301	160	160	169	193	202	202	271	281	119	119
	FL0042	301	327	160	160	169	169	202	202	271	281	119	119
	FL0043	327	327	160	160	169	193	202	202	271	279	119	147
	FL0044	301	327	160	160	169	193	202	202	271	279	147	191
	FL0045	297	301	160	160	169	169	202	202	271	279	147	147
	FL0047	301	301	160	160	169	169	202	202	271	279	119	147
	FL0048	297	301	160	160	169	193	202	202	271	271	147	191
FL0049	FL0051	301	301	160	160	193	193	202	202	281	281	119	163
	FL0052	297	301	160	160	169	193	202	202	271	271	163	193
	FL0053	301	301	160	160	169	193	202	202	271	281	163	163
	FL0055	301	327	160	160	169	169	202	202	271	281	119	163
	FL0056	297	301	160	160	169	193	202	202	271	281	163	163
	FL0057	301	301	160	160	169	193	202	202	271	271	163	163
	FL0060	301	327	160	160	169	193	202	202	271	281	163	193
	FL0061	297	327	160	160	169	193	202	202	271	281	163	163
FL0072	FL0076	297	327	160	160	169	193	202	202	271	281	119	163
	FL0077	297	327	160	160	169	193	202	202	271	281	119	163
	FL0078	297	301	160	160	169	193	202	202	271	281	119	163
	FL0079	297	301	160	160	169	193	202	202	271	281	163	163
	FL0080	301	327	160	160	169	193	202	202	271	281	163	163
	FL0081	297	327	160	160	169	193	202	202	271	271	147	163
	FL0084	297	301	160	160	169	193	202	202	271	281	163	163
FL0085	FL0085	297	327	160	160	169	193	202	202	271	281	153	191
	FL0087	297	327	160	160	169	193	202	202	271	281	191	191
	FL0088	297	327	160	160	169	193	202	202	271	281	191	191
	FL0089	297	327	160	160	169	169	202	202	271	281	153	191
	FL0090	327	327	160	160	169	169	202	202	271	281	191	191
	FL0091	327	327	160	160	169	169	202	202	271	281	191	191
	FL0092	297	327	160	160	169	169	202	202	281	281	191	191
	FL0094	327	327	160	160	169	169	202	202	281	281	191	191
	FL0095	297	327	160	160	169	169	202	202	271	281	191	191
	FL0096	297	327	160	160	169	169	202	202	271	281	153	191
FL0098	FL0102	301	301	160	160	193	193	202	202	271	279	119	193
	FL0105	297	301	160	160	169	193	202	202	271	281	119	193
	FL0106	297	301	160	160	169	169	202	202	271	281	153	193
	FL0108	297	301	160	160	169	193	202	202	271	281	153	163
FL0111	FL0115	297	301	160	160	169	193	202	202	271	279	163	191
	FL0116	297	301	160	160	169	193	202	202	279	279	147	147
	FL0117	301	301	160	160	169	169	202	202	271	279	147	147
	FL0118	297	301	160	160	169	169	202	202	279	279	163	191
	FL0120	297	301	160	160	169	169	202	202	271	279	147	147
	FL0121	297	301	160	160	169	169	202	202	279	279	147	147
	FL0122	301	301	160	160	169	169	202	202	279	279	147	147
	FL0123	301	301	160	160	169	169	202	202	271	279	147	163
FL0124	FL0124	297	301	160	160	169	193	202	202	271	281	153	189
	FL0126	297	327	160	160	193	193	202	202	271	281	119	189
	FL0127	297	301	160	160	169	169	202	202	271	271	159	189
	FL0131	297	301	160	160	169	169	202	202	271	281	119	153
	FL0132	301	327	160	160	169	193	202	202	271	271	119	153
FL0137	FL0138	301	327	160	160	169	193	202	202	257	281	119	119
	FL0140	301	327	160	160	169	193	202	202	271	281	119	119
	FL0142	327	327	160	160	169	193	202	202	271	281	119	119
	FL0144	327	327	160	160	169	193	202	202	257	281	119	191
	FL0147	301	327	160	160	169	193	202	202	271	281	119	191
	FL0149	301	327	160	160	169	169	202	202	257	281	119	191
FL0155	FL0155	297	327	160	160	169	193	202	202	271	281	147	193
	FL0156	301	301	160	160	169	169	202	202	271	281	147	193
	FL0158	297	301	160	160	169	193	202	202	281	281	119	193
	FL0159	297	301	160	160	169	193	202	202	281	281	119	193
	FL0161	297	301	160	160	169	193	202	202	281	281	119	147
	FL0162	297	301	160	160	169	193	202	202	271	279	119	193
	FL0163	297	301	160	160	169	169	202	202	271	281	119	193
	FL0164	297	301	160	160	169	193	202	202	281	281	119	147
	FL0165	297	301	160	160	169	169	202	202	271	281	119	193
	FL0167	297	301	160	160	169	169	202	202	281	281	119	147
FL0268	FL0268	327	327	160	160	169	193	202	202	281	281	119	147
	FL0269	327	327	160	160	169	193	202	202	281	281	119	147
	FL0271	327	327	160	160	169	169	202	202	281	281	119	147
	FL0272	327	327	160	160	169	169	202	202	281	281	119	147
	FL0273	327	327	160	160	169	169	202	202	281	281	147	147
	FL0274	327	327	160	160	169	193	202	202	281	281	147	147
	FL0275	327	327	160	160	169	193	202	202	281	281	119	147
	FL0276	327	327	160	160	169	169	202	202	281	281	119	147
	FL0277	327	327	160	160	169	169	202	202	281	281	119	147
	FL0278	301	327	160	160	169	169	202	202	281	281	119	191

### Sheet: P. leptodactylus
DATASET	LOCUS →	Aast4_12		Aast4_32		Aast4_5		Aast4_16		Aast4_34		Aast4_8		Aast4_26		Aast_4_30
CLUTCH↓	SAMPLE ↓
F11_00	F11_00	163	163	216	216	112	112	166	170	224	224	113	121	**	**	137	137
	F11_02	163	163	216	216	112	112	162	166	224	224	121	121	**	**	137	137
	F11_05	163	163	216	216	112	112	162	170	224	224	113	121	**	**	137	137
	F11_06	163	163	216	216	112	112	162	166	224	224	113	113	**	**	129	137
	F11_07	163	163	216	216	112	112	166	174	224	224	113	113	**	**	129	137
	F11_08	163	163	216	216	112	112	162	166	224	224	113	121	**	**	129	137
	F11_09	163	163	216	216	112	112	170	174	224	224	113	121	**	**	129	137
	F11_10	163	163	216	216	112	112	162	166	224	224	113	121	**	**	137	137
	F11_11	163	163	216	216	112	112	166	174	224	224	121	121	**	**	137	137
	F11_12	163	163	216	216	112	112	170	174	224	224	113	121	**	**	137	137
	F11_13	163	163	216	216	112	112	166	174	224	224	113	113	**	**	129	137
	F11_14	163	163	216	216	112	112	162	166	224	224	121	121	**	**	129	137
	F11_15	163	163	216	216	112	112	162	170	224	224	121	121	**	**	129	137
	F11_16	163	163	216	216	112	112	166	174	224	224	121	121	**	**	129	137
	F11_17	163	163	216	216	112	112	170	174	224	224	113	113	**	**	129	137
	F11_18	163	163	216	216	112	112	162	166	224	224	113	121	**	**	137	137
	F11_19	163	163	216	216	112	112	170	174	224	224	113	113	**	**	129	137
	F11_20	163	163	216	216	112	112	166	174	224	224	113	121	**	**	137	137
	F29_02	159	163	216	216	108	112	166	174	224	224	113	113	**	**	129	137
	F29_03	163	163	216	216	112	112	162	174	224	224	113	117	**	**	129	137
	F29_04	159	163	216	216	108	112	166	174	224	224	113	113	**	**	129	137
	F29_05	159	163	216	216	108	112	170	174	224	224	113	117	**	**	129	137
	F29_06	159	163	216	216	108	112	166	170	224	224	113	117	**	**	129	137
	F29_07	163	163	216	216	112	112	170	174	224	224	113	113	**	**	129	137
	F29_08	163	163	216	216	112	112	170	174	224	224	117	121	**	**	137	137
	F29_09	159	163	216	216	108	112	166	170	224	224	113	113	**	**	129	137
	F29_10	159	163	216	216	108	112	170	170	224	224	113	117	**	**	129	137
	F29_11	159	163	216	216	108	112	166	170	224	224	113	113	**	**	129	137
	F29_12	159	163	216	216	108	112	170	174	224	224	113	117	**	**	129	137
	F29_13	159	163	216	216	108	112	170	174	224	224	113	117	**	**	129	137
	F29_14	163	163	216	216	112	112	170	174	224	224	113	113	**	**	129	137
	F29_15	163	163	216	216	112	112	170	174	224	224	113	113	**	**	129	137
	F29_16	163	163	216	216	112	112	166	170	224	224	113	117	**	**	129	137
	F29_17	159	163	216	216	108	112	166	170	224	224	113	113	**	**	129	137
	F29_18	163	163	216	216	112	112	170	170	224	224	113	117	**	**	129	137
	F29_19	163	163	216	216	112	112	170	174	224	224	113	117	**	**	129	137
	F29_20	159	163	216	216	108	112	170	174	224	224	113	113	**	**	129	137
E22_00	E22_01	155	163	216	216	104	112	162	166	224	224	117	117	**	**	129	137
	E22_02	155	163	216	216	104	112	162	166	224	224	117	117	**	**	137	137
	E22_03	163	163	216	216	112	112	158	166	224	224	113	117	**	**	129	137
	E22_04	163	163	216	216	112	112	162	166	224	224	113	117	**	**	129	137
	E22_05	155	163	216	216	104	112	158	166	224	224	117	117	**	**	129	137
	E22_06	155	163	216	216	104	112	162	162	224	224	113	113	**	**	137	137
	E22_07	163	163	216	216	112	112	158	166	224	224	113	113	**	**	129	137
	E22_08	155	163	216	216	104	112	162	166	224	224	117	117	**	**	137	137
	E22_09	155	163	216	216	104	112	162	166	224	224	113	113	**	**	129	137
	E22_10	163	163	216	216	112	112	158	166	224	224	113	113	**	**	129	137
	E22_11	155	163	216	216	104	112	162	166	224	224	117	117	**	**	137	137
	E22_12	155	163	216	216	104	112	162	166	224	224	117	117	**	**	129	137
	E22_13	155	163	216	216	104	112	158	166	224	224	113	113	**	**	129	137
	E22_14	163	163	216	216	112	112	162	166	224	224	113	117	**	**	129	137
	E22_15	155	163	216	216	104	112	158	166	224	224	113	117	**	**	137	137
	E22_16	163	163	216	216	112	112	158	166	224	224	113	117	**	**	137	137
	E22_17	163	163	216	216	112	112	162	166	224	224	113	117	**	**	137	137
	E22_18	155	163	216	216	104	112	162	166	224	224	117	117	**	**	129	137
	E22_19	163	163	216	216	112	112	158	166	224	224	113	117	**	**	137	137
	E22_20	155	163	216	216	104	112	162	166	224	224	113	117	**	**	137	137
F05_00	F05_01	163	163	216	216	112	112	174	174	224	224	113	117	**	**	129	137
	F05_02	163	163	216	216	112	112	166	170	224	224	113	117	**	**	129	137
	F05_03	163	163	216	216	112	112	174	174	224	224	113	117	**	**	129	137
	F05_04	163	163	216	216	112	112	170	174	224	224	113	113	**	**	129	137
	F05_05	163	163	216	216	112	112	166	170	224	224	113	113	**	**	129	137
	F05_06	163	163	216	216	112	112	170	174	224	224	113	113	**	**	129	137
	F05_07	163	163	216	216	112	112	170	174	224	224	113	117	**	**	137	137
	F05_08	163	163	216	216	112	112	170	174	224	224	117	117	**	**	129	137
	F05_10	163	163	216	216	112	112	170	174	224	224	113	113	**	**	129	137
	F05_11	163	163	216	216	112	112	170	174	224	224	113	113	**	**	129	137
	F05_12	163	163	216	216	112	112	170	174	224	224	113	117	**	**	137	137
	F05_13	163	163	216	216	112	112	166	174	224	224	113	117	**	**	129	137
	F05_14	163	163	216	216	112	112	174	174	224	224	113	113	**	**	129	137
	F05_15	163	163	216	216	112	112	166	174	224	224	113	113	**	**	129	137
	F05_17	163	163	216	216	112	112	166	170	224	224	113	113	**	**	129	137
	F05_18	163	163	216	216	112	112	170	174	224	224	113	117	**	**	129	137
	F05_19	163	163	216	216	112	112	166	170	224	224	113	117	**	**	129	137
	F05_20	163	163	216	216	112	112	174	174	224	224	113	117	**	**	137	137
F28_00	F28_01	163	163	216	216	112	112	158	162	224	224	113	117	240	240	129	137
	F28_02	159	163	216	216	108	112	158	162	224	224	113	117	240	240	129	137
	F28_03	159	163	216	216	108	112	158	162	224	224	113	117	232	232	129	137
	F28_04	163	163	216	216	112	112	158	162	224	224	113	117	232	240	129	137
	F28_05	159	163	216	216	108	112	158	162	224	224	113	117	232	240	129	137
	F28_06	159	163	216	216	108	112	158	162	224	224	113	117	232	232	129	137
	F28_08	163	163	216	216	112	112	158	158	224	224	113	117	232	232	129	137
	F28_09	159	163	216	216	108	112	158	162	224	224	113	113	232	232	129	137
	F28_10	159	163	216	216	108	112	158	158	224	224	113	113	232	240	129	137
	F28_11	163	163	216	216	112	112	158	162	224	224	113	113	232	232	129	137
	F28_13	159	163	216	216	108	112	162	162	224	224	113	117	240	240	129	137
	F28_14	163	163	216	216	112	112	158	162	224	224	113	117	240	240	129	137
	F28_15	163	163	216	216	112	112	158	162	224	224	113	113	232	232	129	137
	F28_16	159	163	216	216	108	112	158	162	224	224	113	117	232	240	129	137
	F28_17	159	163	216	216	108	112	158	162	224	224	113	117	232	240	129	137
	F28_18	159	163	216	216	108	112	158	162	224	224	113	117	240	240	129	137
	F28_19	163	163	216	216	112	112	158	162	224	224	113	113	232	232	129	137
	F28_20	163	163	216	216	112	112	158	158	224	224	113	113	240	240	129	137
E06_00	E06_00	163	163	216	216	112	112	158	158	224	224	113	117	232	244	129	137
	E06_01	163	163	216	216	112	112	158	158	224	224	113	117	244	244	137	137
	E06_02	163	163	216	216	112	112	158	158	224	224	113	117	244	244	129	137
	E06_03	163	163	216	216	112	112	158	158	224	224	113	117	232	232	129	137
	E06_04	163	163	216	216	112	112	158	158	224	224	113	113	244	244	137	137
	E06_05	163	163	216	216	112	112	158	158	224	224	113	117	232	232	137	137
	E06_06	163	163	216	216	112	112	158	158	224	224	117	117	244	244	129	137
	E06_07	163	163	216	216	112	112	158	158	224	224	117	117	232	232	137	137
	E06_09	163	163	216	216	112	112	158	158	224	232	113	117	232	232	129	137
	E06_10	163	163	216	216	112	112	158	158	224	224	113	117	244	244	129	137
	E06_11	163	163	216	216	112	112	158	158	224	224	117	117	244	244	129	137
	E06_13	163	163	216	216	112	112	158	158	224	224	117	117	244	244	129	137
	E06_14	163	163	216	216	112	112	158	158	224	224	117	117	244	244	129	137
	E06_15	163	163	216	216	112	112	158	158	224	224	113	117	244	244	129	137
	E06_16	163	163	216	216	112	112	158	158	224	232	117	117	232	232	137	137
	E06_18	163	163	216	216	112	112	158	158	224	224	113	113	232	232	137	137
	E06_19	163	163	216	216	112	112	158	158	224	224	117	117	232	232	137	137
	E06_20	163	163	216	216	112	112	158	158	224	224	113	113	232	232	129	137
ORS021_00	ORS021_00	155	163	216	216	104	112	158	162	224	236	117	117	232	232	129	137
	ORS021_06	155	155	216	216	104	108	162	162	224	224	113	117	232	240	129	137
	ORS021_07	155	163	216	216	104	112	158	162	224	224	117	117	232	240	137	137
	ORS021_09	155	163	216	216	104	112	158	162	236	236	117	117	232	240	129	137
	ORS021_10	155	155	216	216	104	104	162	162	224	236	117	117	232	240	129	137
	ORS021_11	155	163	216	216	104	112	158	162	224	236	117	117	232	240	137	137
	ORS021_12	155	163	216	216	104	112	162	162	224	236	117	117	232	240	129	129
	ORS021_13	155	155	216	216	104	104	162	162	236	236	117	117	232	240	129	137
	ORS021_14	155	163	216	216	104	112	162	162	224	236	117	117	232	240	129	137
	ORS021_15	155	155	216	216	104	104	158	162	236	236	117	117	232	240	129	137
	ORS021_16	155	159	216	216	104	108	162	162	224	224	113	117	232	232	129	137
	ORS021_17	155	155	216	216	104	104	158	162	224	236	117	117	232	240	129	137
	ORS021_18	155	163	216	216	104	112	158	162	224	236	117	117	232	240	129	129
	ORS021_19	155	163	216	216	104	112	158	162	224	236	117	117	232	240	129	137
	ORS021_20	155	155	216	216	104	104	158	162	224	236	117	117	232	240	129	129
ESL_00	ESL1_00	155	163	216	216	104	112	158	162	224	224	113	117	240	240	129	129
	ESL1_03	159	163	216	216	108	112	158	162	224	224	113	117	240	244	129	129
	ESL1_04	159	163	216	216	108	112	158	162	224	224	113	113	240	240	129	129
	ESL1_08	155	163	216	216	104	108	162	162	224	224	113	117	240	240	129	129
	ESL1_10	159	163	216	216	108	112	158	162	224	224	113	117	240	240	129	129
	ESL1_11	159	163	216	216	108	112	162	162	224	224	113	117	240	240	129	129
	ESL1_12	159	163	216	216	108	112	158	162	224	224	113	113	240	240	129	129
	ESL1_13	159	163	216	216	108	112	162	162	224	224	113	113	240	240	129	129
	ESL1_14	155	159	216	216	104	108	158	162	224	224	117	117	240	244	129	129
	ESL1_17	155	159	216	216	104	108	158	162	224	224	113	117	240	240	129	129
	ESL1_20	159	163	216	216	108	112	162	162	224	224	113	113	240	244	129	129
ORS011_00	ORS011_00	155	155	216	216	104	104	162	166	224	272	117	117	240	244	129	129
	ORS011_01	155	163	216	216	104	112	162	166	224	224	117	117	232	244	129	137
	ORS011_02	155	163	216	216	104	112	162	166	224	224	117	117	232	240	129	129
	ORS011_03	155	163	216	216	104	112	162	166	224	224	117	117	232	240	129	129
	ORS011_04	155	163	216	216	104	112	162	162	224	224	117	117	232	244	129	129
	ORS011_05	155	163	216	216	104	112	162	166	224	224	117	117	232	244	129	129
	ORS011_06	155	163	216	216	104	112	162	166	224	224	117	117	232	244	129	137
	ORS011_07	155	163	216	216	104	112	162	162	224	224	117	117	240	240	129	129
	ORS011_08	155	163	216	216	104	112	162	162	224	224	117	117	240	240	129	137
	ORS011_09	155	163	216	216	104	112	162	166	224	224	117	117	240	244	129	129
	ORS011_10	155	163	216	216	104	112	162	166	224	272	117	117	232	244	129	129
	ORS011_11	155	163	216	216	104	112	162	166	224	224	117	117	240	240	129	137
	ORS011_12	155	163	216	216	104	112	162	166	224	272	117	117	232	244	129	129
	ORS011_13	155	163	216	216	104	112	162	166	224	224	117	117	240	244	129	137
	ORS011_15	155	163	216	216	104	112	162	166	224	224	117	117	232	244	129	129
	ORS011_21	155	163	216	216	104	112	162	166	224	224	117	117	232	240	129	129
	ORS011_22	155	163	216	216	104	112	162	166	224	224	117	117	232	240	129	137
	ORS011_23	155	163	216	216	104	112	162	162	224	224	117	117	232	240	129	137
ORS031_00	ORS031_00	155	163	216	216	104	112	162	166	224	224	113	117	232	240	129	137
	ORS031_04	155	163	216	216	104	112	158	162	224	224	113	117	240	240	129	129
	ORS031_10	155	155	216	216	104	104	162	166	224	224	113	113	240	240	129	137
	ORS031_13	155	163	216	216	104	112	162	162	224	224	113	117	232	240	129	137
	ORS031_14	155	155	216	216	104	104	162	162	224	224	113	113	232	240	129	129
	ORS031_16	155	163	216	216	104	112	162	162	224	224	113	113	232	232	129	137
	ORS031_17	155	163	216	216	104	112	162	162	224	224	113	113	240	240	129	129
	ORS031_19	155	163	216	216	104	112	162	162	224	224	113	113	232	232	129	129
	ORS031_20	159	163	216	216	108	112	162	162	224	224	113	113	232	240	129	137
ORS041_00	ORS041_00	155	159	216	216	104	108	162	162	224	224	117	117	240	240	129	129
	ORS041_03	159	159	216	216	104	108	162	162	224	224	113	117	232	240	129	129
	ORS041_05	155	159	216	216	104	108	162	162	224	224	117	117	232	240	129	137
	ORS041_08	159	159	216	216	108	108	162	166	224	224	117	117	232	240	129	137
	ORS041_13	155	155	216	216	104	104	162	162	224	224	113	117	232	240	129	129
	ORS041_14	159	159	216	216	108	108	162	162	224	224	117	117	232	240	129	129
	ORS041_20	155	155	216	216	104	104	162	162	224	224	117	117	232	240	129	137
ORS254_00	ORS254_00	155	155	216	216	104	104	162	162	224	224	117	117	232	240	129	129
	ORS254_01	155	155	216	216	104	104	162	162	224	224	113	117	232	232	129	137
	ORS254_02	155	163	216	216	104	112	162	162	224	224	113	117	224	240	129	129
	ORS254_03	155	155	216	216	104	104	162	162	224	224	113	117	232	232	129	137
	ORS254_04	155	163	216	216	104	112	162	162	224	224	113	117	232	240	129	137
	ORS254_05	155	163	216	216	104	112	162	162	224	224	113	117	224	240	129	137
	ORS254_06	155	163	216	216	104	112	162	162	224	224	113	117	224	232	129	129
	ORS254_07	155	163	216	216	104	112	162	162	224	224	113	117	224	240	129	129
	ORS254_08	155	155	216	216	104	104	162	162	224	224	117	117	224	240	129	137
	ORS254_09	155	163	216	216	104	112	162	162	224	224	117	117	224	232	129	137
	ORS254_10	155	155	216	216	104	104	162	162	224	224	117	117	232	240	129	129
	ORS254_11	155	163	216	216	104	112	162	162	224	224	113	117	232	232	129	137
	ORS254_12	155	155	216	216	104	104	162	162	224	224	113	117	232	232	129	129
	ORS254_19	155	155	216	216	104	104	158	162	224	224	113	117	224	232	129	137
	ORS254_21	155	155	216	216	104	104	162	162	224	224	113	117	232	240	129	129
	ORS254_23	155	163	216	216	104	112	162	162	224	224	113	117	232	232	129	137
	ORS254_24	155	155	216	216	104	104	162	162	224	224	113	117	232	232	129	137
	ORS254_25	155	163	216	216	104	112	162	162	224	224	117	117	232	240	129	129
	ORS254_26	155	163	216	216	104	112	162	162	224	232	117	117	232	232	129	129
	ORS254_27	155	155	216	216	104	104	162	162	224	224	113	117	232	232	129	129
	ORS254_28	155	163	216	216	104	112	162	162	224	224	117	117	232	232	129	129
	ORS254_29	155	163	216	216	104	112	162	162	224	232	113	117	232	232	129	129
	ORS254_30	155	163	216	216	104	112	162	162	224	224	113	117	232	232	129	137
SRB061_00	SRB061_00	155	159	216	216	104	108	158	162	224	224	117	117	232	240	129	129
	SRB061_01	159	163	216	216	108	112	158	162	224	224	113	117	232	240	129	129
	SRB061_02	159	163	216	216	108	112	162	162	224	224	117	117	240	240	129	129
	SRB061_03	159	159	216	216	108	108	158	162	224	224	117	117	232	244	129	129
	SRB061_04	155	163	216	216	104	112	158	162	224	224	113	117	232	244	129	129
	SRB061_05	159	159	216	216	108	108	162	162	224	224	113	117	232	244	129	129
	SRB061_06	159	159	216	216	108	108	162	162	224	224	113	117	232	244	129	129
	SRB061_09	159	159	216	216	104	108	158	162	224	224	113	117	240	240	129	129
	SRB061_10	155	163	216	216	104	112	158	162	224	224	113	117	232	240	129	129
	SRB061_11	159	163	216	216	108	112	158	158	224	224	117	117	240	244	129	129
	SRB061_12	159	163	216	216	108	112	162	162	224	224	117	117	240	240	129	129
	SRB061_13	159	163	216	216	108	112	162	162	224	224	113	117	240	240	129	129
	SRB061_14	159	163	216	216	108	112	162	162	224	224	113	117	240	240	129	129
	SRB061_15	159	159	216	216	108	108	158	162	224	224	113	117	232	240	129	129
	SRB061_16	159	163	216	216	108	112	158	162	224	224	113	117	232	240	129	129
	SRB061_17	155	163	216	216	104	112	158	158	224	224	113	117	232	240	129	129
	SRB061_18	159	163	216	216	108	112	158	162	224	224	117	117	232	240	129	129
	SRB061_19	159	159	216	216	108	108	158	158	224	224	117	117	232	240	129	129
	SRB061_20	159	159	216	216	108	108	162	162	224	224	117	117	240	244	129	129
SRB111_00	SRB111_00	155	155	216	216	104	104	162	166	224	224	113	117	240	244	129	137
	SRB111_01	155	155	216	216	104	104	166	166	224	224	113	117	244	244	129	129
	SRB111_03	155	155	216	216	104	104	162	166	224	224	113	117	240	244	129	137
	SRB111_05	155	155	216	216	104	104	162	166	224	224	113	117	232	240	137	137
	SRB111_06	155	155	216	216	104	104	162	162	224	224	113	117	240	244	137	137
	SRB111_09	155	155	216	216	104	104	162	166	224	224	113	113	232	244	137	137
	SRB111_10	155	155	216	216	104	104	166	166	224	224	113	117	244	244	129	129
	SRB111_11	155	155	216	216	104	104	162	162	224	224	113	117	232	244	129	137
	SRB111_12	155	155	216	216	104	104	162	162	224	224	113	117	232	244	129	137
	SRB111_14	155	155	216	216	104	104	162	166	224	224	113	113	232	240	129	129
	SRB111_15	155	155	216	216	104	104	166	166	224	224	117	117	232	244	129	137
	SRB111_16	155	155	216	216	104	104	166	166	224	224	113	113	232	240	137	137
	SRB111_17	155	155	216	216	104	104	162	162	224	224	117	117	232	240	129	137
	SRB111_18	155	155	216	216	104	104	162	162	224	224	117	117	240	240	129	137
	SRB111_19	155	155	216	216	104	104	166	166	224	224	113	113	232	244	129	129
	SRB111_20	155	155	216	216	104	104	162	166	224	224	113	117	240	244	129	137
SRB141_00	SRB141_00	155	163	216	216	104	112	158	166	224	224	113	117	240	240	129	137
	SRB141_01	155	155	216	216	104	104	162	166	224	224	113	117	240	240	137	137
	SRB141_02	155	163	216	216	104	112	158	162	224	224	117	117	240	240	137	137
	SRB141_03	159	163	216	216	108	112	158	162	224	224	117	117	240	240	137	137
	SRB141_04	155	159	216	216	104	108	162	166	224	224	117	117	240	240	137	137
	SRB141_05	155	159	216	216	104	108	162	166	224	224	113	117	240	240	129	137
	SRB141_06	155	159	216	216	104	108	158	162	224	224	113	117	240	240	137	137
	SRB141_07	159	163	216	216	108	112	158	166	224	224	113	117	232	240	129	129
	SRB141_08	159	163	216	216	108	112	158	162	224	224	113	113	240	240	137	137
	SRB141_09	159	163	216	216	108	112	162	166	224	224	117	117	240	240	129	137
	SRB141_10	159	163	216	216	108	112	162	166	224	224	117	117	240	240	129	137
	SRB141_12	155	163	216	216	104	112	162	166	224	224	117	117	240	240	137	137
	SRB141_13	155	163	216	216	104	112	158	162	224	224	113	113	240	240	137	137
	SRB141_14	155	163	216	216	104	112	162	166	224	224	113	113	240	240	129	137
	SRB141_15	155	163	216	216	104	112	162	166	224	224	113	113	240	240	129	137
	SRB141_16	155	159	216	216	104	108	162	166	224	224	113	117	240	240	137	137
	SRB141_17	155	159	216	216	104	108	162	166	224	224	113	117	240	240	129	137
	SRB141_18	155	159	216	216	104	108	158	162	224	224	113	117	240	240	129	137
	SRB141_19	155	163	216	216	104	112	162	166	224	224	113	117	240	240	137	137
	SRB141_20	159	163	216	216	108	112	162	166	224	224	113	117	240	240	137	137
SRB171_00	SRB171_00	155	163	216	216	104	112	162	162	224	224	113	117	240	240	129	137
	SRB171_01	155	155	216	216	104	104	162	162	224	224	113	117	232	240	129	137
	SRB171_02	155	163	216	216	104	112	158	162	224	224	113	117	240	240	129	137
	SRB171_03	155	163	216	216	104	112	162	162	224	224	117	117	232	240	129	137
	SRB171_04	163	163	216	216	112	112	158	162	224	224	113	117	240	240	129	129
	SRB171_05	155	155	216	216	104	104	162	162	224	224	117	117	240	240	129	137
	SRB171_06	163	163	216	216	112	112	158	162	224	224	113	117	240	240	129	137
	SRB171_07	163	163	216	216	112	112	158	162	224	224	117	117	232	240	129	137
	SRB171_08	163	163	216	216	112	112	158	162	224	224	117	117	240	240	129	129
	SRB171_09	155	163	216	216	104	112	158	162	224	224	113	117	240	240	137	137
	SRB171_10	155	163	216	216	104	112	162	162	224	224	117	117	232	240	129	137
	SRB171_11	155	155	216	216	104	104	162	162	224	224	117	117	232	240	129	137
	SRB171_12	163	163	216	216	112	112	162	162	224	224	113	117	232	240	129	137
	SRB171_13	155	155	216	216	104	104	158	162	224	224	113	117	240	240	129	137
	SRB171_14	155	163	216	216	104	112	162	162	224	224	113	117	232	240	129	129
	SRB171_15	155	155	216	216	104	104	162	162	224	224	113	117	232	240	129	129
	SRB171_16	155	155	216	216	104	104	158	162	224	224	117	117	232	240	129	129
	SRB171_17	155	163	216	216	104	112	158	162	224	224	117	117	232	240	129	129
	SRB171_18	155	155	216	216	104	104	162	162	224	224	113	117	240	240	129	137
	SRB171_20	155	155	216	216	104	104	162	162	224	256	117	117	232	240	129	137
SRB181_00	SRB181_00	159	163	216	216	108	112	162	162	224	224	113	117	240	240	129	129
	SRB181_01	155	163	216	216	104	112	162	166	224	224	117	117	232	240	129	137
	SRB181_02	159	159	216	216	108	108	162	166	224	224	113	117	232	240	129	129
	SRB181_03	155	163	216	216	104	112	162	162	224	224	117	117	240	240	129	129
	SRB181_04	155	163	216	216	104	112	162	162	224	224	117	117	240	240	129	129
	SRB181_05	159	159	216	216	108	108	162	166	224	224	117	117	240	240	129	129
	SRB181_06	155	163	216	216	104	112	162	166	224	224	113	117	240	240	129	129
	SRB181_08	155	159	216	216	104	108	162	162	224	224	113	117	232	240	129	137
	SRB181_09	155	159	216	216	104	108	162	166	224	224	113	117	240	240	129	137
	SRB181_10	159	159	216	216	108	108	162	166	224	224	113	117	240	240	129	129
	SRB181_11	155	163	216	216	104	112	162	166	224	224	113	117	232	240	129	137
	SRB181_12	159	159	216	216	108	108	162	162	224	224	113	117	232	240	129	137
	SRB181_13	155	159	216	216	104	108	162	162	224	224	117	117	240	240	129	137
	SRB181_14	155	163	216	216	104	112	162	162	224	224	113	117	240	240	129	129
	SRB181_15	159	159	216	216	108	108	162	166	224	224	117	117	232	240	129	137
	SRB181_16	159	163	216	216	108	112	162	162	224	224	117	117	232	240	129	137
	SRB181_17	159	159	216	216	108	108	162	162	224	224	117	117	240	240	129	129
	SRB181_18	155	159	216	216	104	108	162	166	224	224	117	117	240	240	129	129
	SRB181_20	159	163	216	216	108	112	162	162	224	224	117	117	240	240	129	137
SRB204_00	SRB204_00	**	**	**	**	104	104	162	162	**	**	113	117	**	**	137	137
	SRB204_01	**	**	**	**	104	108	162	162	**	**	113	117	**	**	137	137
	SRB204_02	**	**	**	**	104	108	162	162	**	**	117	117	**	**	137	137
	SRB204_10	**	**	**	**	104	108	162	162	**	**	113	117	**	**	137	137
	SRB204_12	**	**	**	**	104	108	162	162	**	**	117	117	**	**	137	137
	SRB204_13	**	**	**	**	104	104	162	162	**	**	113	117	**	**	137	137
	SRB204_15	**	**	**	**	104	108	162	162	**	**	113	117	**	**	137	137
	SRB204_16	**	**	**	**	104	104	162	162	**	**	117	117	**	**	137	137

### Sheet: Repetitions_P. leptodactylus
P. leptodactylus repetitions for genotyping error
LOCUS →	Aast4_12		Aast4_32		Aast4_5		Aast4_16		Aast4_34		Aast4_8		Aast4_26		Aast_4_30
SAMPLE ↓
E06_01	163	163	216	216	112	112	158	158	**	**	113	117	244	244	137	137
E06_07	163	163	216	216	112	112	158	158	**	**	117	117	232	232	137	137
E22_15	155	163	216	216	104	112	158	166	224	224	113	117	**	**	137	137
E22_19	163	163	216	216	112	112	158	166	224	224	113	117	**	**	137	137
ELS1_11	**	**	216	216	108	112	162	162	**	**	**	**	**	**	129	129
F05_08	163	163	216	216	112	112	170	174	224	224	113	113	**	**	129	137
F11_14	163	163	216	216	112	112	162	166	224	224	121	121	**	**	137	137
F28_03	159	163	216	216	108	112	158	162	224	224	113	113	232	232	129	137
F29_10	159	163	216	216	108	112	170	170	224	224	113	117	**	**	129	137
F29_12	159	163	216	216	108	112	170	174	224	224	113	117	232	232	129	137
ORS011_09	155	163	216	216	104	112	162	162	224	224	117	117	240	244	129	129
ORS021_06	155	159	216	216	104	108	162	162	**	**	113	117	232	240	129	137
ORS021_18	155	163	216	216	104	112	158	162	224	236	117	117	232	240	129	129
ORS031_04	**	**	**	**	104	112	162	166	**	**	113	117	232	232	129	129
ORS041_14	159	159	216	216	108	108	162	162	**	**	117	117	**	**	**	**
ORS254_27	155	155	216	216	104	104	162	162	224	224	113	117	232	232	129	129
SRB061_17	155	163	216	216	104	112	158	158	224	224	113	117	232	240	129	129
SRB111_12	155	155	216	216	104	104	162	162	224	224	113	117	232	244	129	137
SRB171_15	155	155	216	216	104	104	162	162	224	224	113	117	232	240	129	129
SRB181_18	155	159	216	216	104	108	162	166	224	224	117	117	240	240	129	129
SRB204_01	155	159	216	216	104	108	162	162	224	224	113	117	240	240	137	137

### Sheet: Repetitions_F. limosus
F. limosus repetitions for genotyping error
LOCUS →	3.1		2.12		PclG_08		PclG_02		PclG_26		PclG_37
SAMPLE ↓
FL0038	301	327	160	160	**	**	202	202	271	271	119	159
FL0039	297	301	160	160	**	**	202	202	271	279	119	191
FL0040	301	301	160	160	**	**	202	202	271	271	119	163
FL0041	301	301	160	160	**	**	202	202	271	281	119	119
FL0042	301	327	160	160	**	**	202	202	271	281	119	119
FL0043	327	327	160	160	**	**	202	202	271	279	119	147
FL0044	301	327	160	160	**	**	202	202	271	279	147	191
FL0045	297	301	160	160	**	**	202	202	271	279	147	147
FL0013	301	327	160	160	169	193	202	202	271	271	147	189
FL0037	297	327	160	160	169	193	202	202	271	281	119	157
FL0060	301	327	160	160	193	193	202	202	**	**	163	163
FL0097	301	327	160	160	169	193	202	202	271	281	**	**
FL0126	297	327	160	160	193	193	202	202	271	281	119	189
FL0132	301	327	160	160	169	193	202	202	271	271	119	153
FL0162	297	301	160	160	169	193	202	202	271	279	119	193
FL0278	301	327	160	160	169	169	202	202	**	**	119	191
